# A fibroblast-dependent TGFβ1/sFRP2 noncanonical Wnt signaling axis underlies epithelial metaplasia in idiopathic pulmonary fibrosis

**DOI:** 10.1101/2023.08.02.551383

**Authors:** Max L. Cohen, Alexis N. Brumwell, Tsung Che Ho, Genevieve Montas, Jeffrey A. Golden, Kirk D. Jones, Paul J. Wolters, Ying Wei, Harold A. Chapman, Claude J. Le Saux

## Abstract

Reciprocal interactions between alveolar fibroblasts and epithelial cells are crucial for lung homeostasis, injury repair, and fibrogenesis, but underlying mechanisms remain unclear. To investigate this, we administered the fibroblast-selective TGFβ1 signaling inhibitor, epigallocatechin gallate (EGCG), to Interstitial Lung Disease (ILD) patients undergoing diagnostic lung biopsy and conducted single-cell RNA sequencing on spare tissue. Unexposed biopsy samples showed higher fibroblast TGFβ1 signaling compared to non-disease donor or end-stage ILD tissues. In vivo, EGCG significantly downregulated TGFβ1 signaling and several pro-inflammatory and stress pathways in biopsy samples. Notably, EGCG reduced fibroblast secreted Frizzle-like Receptor Protein 2 (sFRP2), an unrecognized TGFβ1 fibroblast target gene induced near type II alveolar epithelial cells (AEC2s). In human AEC2-fibroblast coculture organoids, sFRP2 was essential for AEC2 trans-differentiation to basal cells. Precision cut lung slices (PCLS) from normal donors demonstrated that TGFβ1 promoted KRT17 expression and AEC2 morphological change, while sFRP2 was necessary for KRT5 expression in AEC2-derived basaloid cells. Wnt-receptor Frizzled 5 (Fzd5) expression and downstream calcineurin-related signaling in AEC2s were required for sFRP2-induced KRT5 expression. These findings highlight stage-specific TGFβ1 signaling in ILD, the therapeutic potential of EGCG in reducing IPF-related transcriptional changes, and identify the TGFβ1-non-canonical Wnt pathway crosstalk via sFRP2 as a novel mechanism for dysfunctional epithelial signaling in Idiopathic Pulmonary Fibrosis/ILD.
