## Supplemental Table 1 for "A fibroblast-dependent TGFβ1/sFRP2 noncanonical Wnt signaling axis underlies epithelial metaplasia in idiopathic pulmonary fibrosis"

### Sheet: Biopsy Patient Characteristics
Biopsy Patient Characteristics
		Biopsy EGCG		Biopsy Control
		n = 4		n=4
Male sex, No. (%)		0 (0)		2 (50)
Age, Mean (SD), years		61.5 (5.5)		62.8 (6.6)
FEV1
Mean (SD), L		2.18 (0.37)		2.78 (1.26)
Median (IQR), L		2.14 (1.89-2.44)		2.40 (1.95-3.23)
% Predicted value, mean (SD)		80.7 (12.4)		88.8 (13.9)
FVC
Mean (SD), L		2.69 (0.59)		3.44 (1.40)
Median (IQR), L		2.67 (2.23-3.13)		3.04 (2.53-3.95)
% Predicted value, mean (SD)		76.8 (15.4)		82.3 (11.1)
FEV1/FVC, Mean (SD), %		81.8523		79.706
TLC
Mean (SD), L		4.20 (1.26)		4.97 (1.31)
Median (IQR), L		3.78 (3.40-4.57)		4.46 (4.17-5.26)
% Predicted value, mean (SD)		77.0 (21.4)		82.0 (3.9)
Hgb-corrected Dlco, % predicted value, mean (SD)		65.0 (21.1)		66.5 (20.6)
Patient		Diagnosis		Biopsy # (scRNA metadata)
Control Biopsy 1		Unclassifiable		Biopsy 1
Control Biopsy 2		UIP		Biopsy 2
Control Biopsy 3		NSIP		Biopsy 6
Control Biopsy 4		UIP		Biopsy 7
EGCG Biopsy 1		UIP + Nonspecific inflammation		Biopsy 3
EGCG Biopsy 2		cHP		Biopsy 4
EGCG Biopsy 3		UIP		Biopsy 5
EGCG Biopsy 4		UIP		Biopsy 8
